# Cancer-associated *SMARCAL1* loss-of-function mutations promote alternative lengthening of telomeres and tumorigenesis in telomerase-negative glioblastoma cells

**DOI:** 10.1101/2022.09.19.507319

**Authors:** Heng Liu, Cheng Xu, Bill H. Diplas, Alexandrea Brown, Laura M. Strickland, Jinjie Ling, Roger E. McLendon, Stephen T. Keir, David M. Ashley, Yiping He, Matthew S. Waitkus

## Abstract

Telomere maintenance mechanisms are a hallmark of cancer and are required to enable the replicative immortality of malignant cells. While most cancers activate the enzyme telomerase for telomere maintenance, a subset of cancers (~10-15%) use telomerase-independent mechanisms termed alternative lengthening of telomeres (ALT). ALT is characterized by elevated replication stress at telomeres, telomere synthesis via homology directed-repair mechanisms, and is frequently associated with mutations in the *ATRX* gene. Because ALT is absent in non-malignant proliferating cells, therapeutic strategies targeting ALT-mediated telomere synthesis is an area of significant translational and clinical interest. We previously showed that a subset of adult GBM patients with ATRX-expressing ALT-positive tumors harbored loss-of-function mutations in the *SMARCAL1* gene. SMARCAL1 is an annealing helicase involved in replication fork remodeling and the resolution of replication stress. In this study, we used a patient-derived ALT-positive GBM cell line with native SMARCAL1 deficiency to investigate the role of SMARCAL1 in ALT-mediated telomere synthesis and gliomagenesis in vivo. Our results show that inducible rescue of SMARCAL1 expression suppresses ALT indicators and inhibits de novo telomere synthesis in GBM and osteosarcoma cells, suggesting that SMARCAL1 deficiency plays a functional role in ALT induction in cancers that natively lack SMARCAL1 function. Further, SMARCAL1-deficient ALT-positive cells can be serially propagated in vivo in the absence of detectable telomerase activity, suggesting that the SMARCAL1-deficient ALT phenotype maintains telomeres in a manner that promotes tumorigenesis. In summary, we show that *SMARCAL1* loss-of-function mutations are permissive to ALT and promote gliomagenesis. We also established isogenic model systems that permit the dynamic modulation of ALT activity, which will be valuable for future studies aimed at understanding the molecular mechanisms of ALT and for identifying novel anti-cancer therapeutics that target the ALT phenotype.
