## Supplemental Table 1 for "Cancer-associated *SMARCAL1* loss-of-function mutations promote alternative lengthening of telomeres and tumorigenesis in telomerase-negative glioblastoma cells"

### Sheet: Sheet1
cell line	Total No. of Ch	Sex Ch Constitution	Ch 1	Ch 2	Ch 3	Ch 4	Ch 5	Ch 6	Ch 7	Ch 8	Ch 9	Ch 10	Ch 11	Ch 12	Ch 13	Ch 14	Ch 15	Ch 16	Ch 17	Ch 18	Ch 19	Ch 20	Ch 21	Ch 22
09-0056 NSC	43	X	-1							t(7;8)(p11.1;q12									t(17;21)(q11.1;q?), t(17;21)(q11.1;q?)	+18			-21, -21
	48	XX							+7, +7							t(14;17)(q24;q?), t(14;17)(q24;q?)			t(17;21)(q11.1;q?), t(17;21)(q11.1;q?)	+18, +18			-21, -21
	48	XX			+3, +3				+7, +7		-9		-11			t(14;17)(q24;q?), t(14;17)(q24;q?)			t(17;21)(q11.1;q?), t(17;21)(q11.1;q?)	+18, +18	t(19;21)(q11.2-13.1;q?), t(19;21)(q11.2-13.1;q?)		-21, -21
	45	X							+7	t(8;15)(q21;p11.1)	11					t(14;17)(q24;q?), t(14;17)(q24;q?)	-15		t(17;21)(q11.1;q?), t(17;21)(q11.1;q?)	+18, +18	t(19;21)(q11.2-13.1;q?)		-21, -21
	44	X							+7		t(9;10)(p?;?)					t(14;17)(q24;q?), t(14;17)(q24;q?)			t(17;21)(q11.1;q?), t(17;21)(q11.1;q?)	+18, +18	-19		-21, -21	-22
	45	XX							+7							t(14;?)(q?;?), t(14;?)(q?;?)			t(17;?)(q11.1;?), t(17;?)(q11.1;?)				-21, -21
	45	X							+7	t(8;10)(p?;?)					t(13;18)(q?;?)	t(14;17)(q24;q?), t(14;17)(q24;q?)			t(17;?)(q11.1;?), t(17;?)(q11.1;?)	+18			-21, -21
	48	XX							+7, +7							t(14;17)(q24;q?), t(14;17)(q24;q?)			t(17;21)(q11.1;q?), t(17;21)(q11.1;q?)	+18, +18	t(19;21)(q11.2-13.1;q?)		-21, -21
	47	XX					-5		+7, +7							t(14;17)(q24;q?), t(14;17)(q24;q?)			t(17;?)(q11.1;?), t(17;?)(q11.1;?)	+18, +18			-21, -21
	69	X	+1			+4	+5, del(5)(q11.1), dic(5;15)(q11.1;q10)		+7, +7, +7	-8	t(9;15)(q11;q10)	+10	-11, t(8;11)(?;q?), t(8;11)(?;q?)	+12	+13	+t(14;17)(q24;q?), t(14;17)(q24;q?), t(14;17)(q24;q?), t(14;17)(q24;q?)	-15	-16	t(17;21)(q11.1;q?), t(17;21)(q11.1;q?), t(17;21)(q11.1;q?)	+18	-19		-21, -21, -21	-22
	47	XX				-4			+7, +7							t(14;17)(q24;q?), t(14;17)(q24;q?)			t(17;21)(q11.1;q?), t(17;21)(q11.1;q?)	+18, +18	t(19;21)(q11.2-13.1;q?), t(19;21)(q11.2-13.1;q?)		-21, -21
	91	XXXX				dic(4;8)(p?;q?)			+7, +7, +7, +7	-8, t(4;8)(p?;p?)	-9			t(5;12)(?;p?), t(12;18)(p?;?)		t(14;17)(q24;q?), t(14;17)(q24;q?), t(14;17)(q24;q?), t(14;17)(q24;q?)			t(17;21)(q11.1;q?), t(17;21)(q11.1;q?), t(17;21)(q11.1;q?), t(17;21)(q11.1;q?)	+18, +18	t(19;21)(q11.2-13.1;q?), t(19;21)(q11.2-13.1;q?), t(19;21)(q11.2-13.1;q?), t(19;21)(q11.2-13.1;q?)	-20	-21, -21, -21,- 21
	47	XX							+7, +7								t(15;17)(q?;q?), t(15;17)(q?;q?)		t(17;21)(q11.1;q?), t(17;21)(q11.1;q?)	+18, +18	t(19;21)(q11.2-13.1;q?), t(19;21)(q11.2-13.1;q?)		-21, -21	-22
	41	X						-6	+7, der(7)	t(8;11)(p;?)		-10				t(14;17)(q24;q?)	-15		t(17;21)(q11.1;q?), t(17;21)(q11.1;q?)				-21, -21
	47	XX							+7, +7		+9, der(9)					t(14;17)(q24;q?), t(14;17)(q24;q?)			t(17;21)(q11.1;q?), t(17;21)(q11.1;q?)		t(19;21)(q11.2-13.1;q?), t(19;21)(q11.2-13.1;q?)		-21, -21
	48	XX							+7, +7										t(17;?)(q11.1;?), t(17;?)(q11.1;?)	+18, +18			-21, -21
	44	X		-2					+7				t(1;11)(q?;?)			t(10;14)(?;q?), t(14;17)(q24;q?)			t(17;21)(q11.1;q?), t(17;21)(q11.1;q?)	+18	t(19;21)(q11.2-13.1;q?)		-21, -21
	43	X							t(7;8)(?;?)	-8						t(14;17)(q24;q?), t(14;17)(q24;q?)	+15, rob(15;15)(q10;q10)		t(17;21)(q11.1;q?), t(17;21)(q11.1;q?)				-21, -21
	48	XX							+7, +7	t(8;18)(p21;q21)						t(14;17)(q24;q?), t(14;17)(q24;q?)			t(17;21)(q11.1;q?), t(17;21)(q11.1;q?)	+18	t(19;21)(q11.2-13.1;q?), t(19;21)(q11.2-13.1;q?)		-21, -21
	47	X							+7, +7							t(14;17)(q24;q?), t(14;17)(q24;q?)				+18, +18			-21, -21		Most of cells of this line have extra copy o chr 7, t(14,17), t(17,21), extra copy of chr 18, and t(19,21).
09-0056 IC	44	XX		+2		t(4;22)(q11;q10)			t(7;12)(q36;q24.1), der(7)t(7;14)(q?;q12-21)t(14;17)(q32;?)			+10		t(12;13)(q24.1;q10)	-13	-14, t(14;17)(q32;?)	rob(15;15)(q10;q10)		t(17;21)(q11.1;q?), t(17;21)(q11.1;q?)		t(19;21)(q11.2-13.1;q?), t(19;21)(q11.2-13.1;q?)		-21, -21	-22
	42	XX				t(4;22)(q11;q10)			t(7;12)(q36;q24.1), der(7)t(7;14)(q?;q12-21)t(14;17)(q32;?)					t(12;13)(q24.1;q10)	-13	rob(t(14;17)(q24;?);t(14;17)(q24;?))	rob(15;15)(q10;q10)		t(17;21)(q11.1;q?), t(17;21)(q11.1;q?)		t(19;21)(q11.2-13.1;q?), t(19;21)(q11.2-13.1;q?)		-21, -21	-22
	42	XX				t(4;22)(q11;q10)			t(7;12)(q36;q24.1), der(7)t(7;14)(q?;q12-21)t(14;17)(q32;?)					t(12;13)(q24.1;q10)	-13	rob(t(14;17)(q24;?);t(14;17)(q24;?))	rob(15;15)(q10;q10)		t(17;21)(q11.1;q?), t(17;21)(q11.1;q?)		t(19;21)(q11.2-13.1;q?)		-21, -21	-22
	42	XX				t(4;22)(q11;q10)			t(7;12)(q36;q24.1), der(7)t(7;14)(q?;q12-21)t(14;17)(q32;?)	-8, dic(8;14)(p?;p10)				t(12;13)(q24.1;q10)	-13	-14, t(14;17)(q32;?)	+15, rob(15;15)(q10;q10)		t(17;21)(q11.1;q?), t(17;21)(q11.1;q?)		t(19;21)(q11.2-13.1;q?), t(19;21)(q11.2-13.1;q?)		-21, -21	-22
	63	XX	-1		+3	-4, t(4;22)(q11;q10)		+6	+7, t(7;12)(q36;q24.1), t(7;12)(q36;q24.1), der(7)t(7;14)(q?;q12-21)t(14;17)(q32;?), der(7)t(7;14)(q?;q12-21)t(14;17)(q32;?)		-9	+10	-11	-12, t(12;13)(q24.1;q10)	-13, -13	rob(t(14;17)(q24;?);t(14;17)(q24;?)), rob(t(14;17)(q24;?);t(14;17)(q24;?))	rob(15;15)(q10;q10), rob(15;15)(q10;q10)	-16	+ t(17;21)(q11.1;q?), t(17;21)(q11.1;q?), t(17;21)(q11.1;q?), t(17;21)(q11.1;q?)	+18	-19, t(19;21)(q11.2-13.1;q?)	+20	-21, -21, -21	-22
	42	XX				t(4;22)(q11;q10)			t(7;12)(q36;q24.1), der(7)t(7;14)(q?;q12-21)t(14;17)(q32;?)					t(12;13)(q24.1;q10)	-13	-14, rob(t(14;17)(q24;q?);15)(q10;q10)	rob(15;15)(q10;q10)		t(17;21)(q11.1;q?), t(17;21)(q11.1;q?)				-21, -21	-22
	41	XX				t(4;15)(q11;q10)			-7, t(7;12)(q36;q24.1), der(7)t(7;14)(q?;q12-21)t(14;17)(q32;?)					t(12;13)(q24.1;q10)	-13	-14, rob(t(14;17)(q24;q?);22)(q10;q10)	rob(15;15)(q10;q10)		t(17;21)(q11.1;q?), t(17;21)(q11.1;q?)		t(4;19)(?;q?), t(19;21)(q11.2-13.1;q?)		-21, -21	-22
	41	XX				t(4;22)(q11;q10)			t(7;12)(q36;q24.1), der(7)t(7;14)(q?;q12-21)t(14;17)(q32;?)					t(12;13)(q24.1;q10)	-13	-14, t(14;17)(q32;?)	rob(15;15)(q10;q10)		t(17;21)(q11.1;q?), t(17;21)(q11.1;q?)		t(19;21)(q11.2-13.1;q?)		-21, -21	-22
	43	XX				t(4;22)(q11;q10)			t(7;12)(q36;q24.1), der(7)t(7;14)(q?;q12-21)t(14;17)(q32;?)	t(8;9)(p?;?)				t(12;13)(q24.1;q10)	-13	t(14;17)(q24;q?), t(14;17)(q24;q?)	rob(15;15)(q10;q10)		t(17;21)(q11.1;q?), t(17;21)(q11.1;q?)		t(19;21)(q11.2-13.1;q?)		-21, -21	-22
	41	XX				t(4;22)(q11;q10)			t(7;12)(q36;q24.1), der(7)t(7;14)(q?;q12-21)t(14;17)(q32;?)	-8				t(12;13)(q24.1;q10)	-13	rob(t(14;17)(q24;?);t(14;17)(q24;?))	rob(15;15)(q10;q10)		t(17;21)(q11.1;q?)		t(19;21)(q11.2-13.1;q?), t(19;21)(q11.2-13.1;q?)		-21, -21	-22
	42	XX				t(4;22)(q11;q10)			t(7;12)(q36;q24.1), der(7)t(7;14)(q?;q12-21)t(14;17)(q32;?)					t(12;13)(q24.1;q10)	-13	rob(t(14;17)(q24;?);t(14;17)(q24;?))	rob(15;15)(q10;q10)		t(17;21)(q11.1;q?), t(17;21)(q11.1;q?)		t(19;21)(q11.2-13.1;q?), t(19;21)(q11.2-13.1;q?)		-21, -21	-22
	42	XX				t(4;22)(q11;q10)			t(7;12)(q36;q24.1), der(7)t(7;14)(q?;q12-21)t(14;17)(q32;?)					t(12;13)(q24.1;q10)	-13	-14, t(14;17)(q32;?)	rob(15;15)(q10;q10)		t(17;21)(q11.1;q?), t(17;21)(q11.1;q?)		t(19;21)(q11.2-13.1;q?), t(19;21)(q11.2-13.1;q?)		-21, -21	-22
	42	XX				t(4;22)(q11;q10)			t(7;12)(q36;q24.1), der(7)t(7;14)(q?;q12-21)t(14;17)(q32;?)					t(12;13)(q24.1;q10)	-13	rob(t(14;17)(q24;?);t(14;17)(q24;?))	rob(15;15)(q10;q10)		t(17;21)(q11.1;q?), t(17;21)(q11.1;q?)				-21, -21	-22
	42	XX				t(4;22)(q11;q10)			t(7;12)(q36;q24.1), der(7)t(7;14)(q?;q12-21)t(14;17)(q32;?)					t(12;13)(q24.1;q10)	-13	-14, t(14;17)(q32;?)	rob(15;15)(q10;q10)		t(17;21)(q11.1;q?), t(17;21)(q11.1;q?)		t(19;21)(q11.2-13.1;q?)		-21, -21	-22
	41	XX				t(4;22)(q11;q10)			t(7;12)(q36;q24.1), der(7)t(7;14)(q?;q12-21)t(14;17)(q32;?)		-9			t(12;13)(q24.1;q10)	-13	rob(t(14;17)(q24;?);t(14;17)(q24;?))	rob(15;15)(q10;q10)		t(17;21)(q11.1;q?), t(17;21)(q11.1;q?)		t(19;21)(q11.2-13.1;q?), t(19;21)(q11.2-13.1;q?)		-21, -21	-22
	42	XX				t(4;22)(q11;q10)			t(7;12)(q36;q24.1), der(7)t(7;14)(q?;q12-21)t(14;17)(q32;?)					t(12;13)(q24.1;q10)	-13	-14, t(14;17)(q32;?)	rob(15;15)(q10;q10)		t(17;21)(q11.1;q?), t(17;21)(q11.1;q?)				-21, -21	-22
	42	XX				t(4;22)(q11;q10)			t(7;12)(q36;q24.1), der(7)t(7;14)(q?;q12-21)t(14;17)(q32;?)					t(12;13)(q24.1;q10)	-13	rob(t(14;17)(q24;?);t(14;17)(q24;?))	rob(15;15)(q10;q10)		t(17;21)(q11.1;q?), t(17;21)(q11.1;q?)		t(19;21)(q11.2-13.1;q?), t(19;21)(q11.2-13.1;q?)		-21, -21	-22
	41	XX				t(4;22)(q11;q10)			t(7;12)(q36;q24.1), der(7)t(7;14)(q?;q12-21)t(14;17)(q32;?)	dic(8;8)(p?;p?)				t(12;13)(q24.1;q10)	-13	rob(t(14;17)(q24;?);t(14;17)(q24;?))	rob(15;15)(q10;q10)		t(17;21)(q11.1;q?), t(17;21)(q11.1;q?)		t(19;21)(q11.2-13.1;q?), t(19;21)(q11.2-13.1;q?)		-21, -21	-22
	41	XX				t(4;22)(q11;q10)	dic(5;8)(p?;p?)		t(7;12)(q36;q24.1), der(7)t(7;14)(q?;q12-21)t(14;17)(q32;?)	-8				t(12;13)(q24.1;q10)	-13	rob(t(14;17)(q24;?);t(14;17)(q24;?))	rob(15;15)(q10;q10)		t(17;21)(q11.1;q?), t(17;21)(q11.1;q?)		t(19;21)(q11.2-13.1;q?), t(19;21)(q11.2-13.1;q?)		-21, -21	-22
	41	XX				t(4;22)(q11;q10)			-7, t(7;12)(q36;q24.1), t(7;17)(p?;?), t(7;17)(q?;?)					t(12;13)(q24.1;q10)	-13	-14, -14	rob(15;15)(q10;q10)		t(17;21)(q11.1;q?), t(17;21)(q11.1;q?)		t(19;21)(q11.2-13.1;q?), t(19;21)(q11.2-13.1;q?)		-21, -21	-22
09-0056 SUBQ	41	XX				t(4;22)(q11;q10)			t(2;7)(?;q?), der(7)t(7;14)(q?;q12-21)t(14;17)(q32;?)					t(12;13)(q24.1;q10)	-13	-14, t(14;15)(q10;q10)	rob(15;15)(q10;q10)		-17, t(17;21)(q11.1;q?)		t(19;21)(q11.2-13.1;q?), t(19;21)(q11.2-13.1;q?)		-21, -21	-22
	42	XX				t(4;22)(q11;q10)			t(7;12)(q36;q24.1), t(7;14)(q36;q10)					t(12;13)(q24.1;q10)	-13	rob(14;14)(q10;q10)	rob(15;15)(q10;q10)		t(17;?)(q11.1;?), t(17;?)(q11.1;?)				-21, -21	-22
	42	XX				t(4;22)(q11;q10)			+7, t(7;12)(q36;q24.1)					t(12;13)(q24.1;q10)	-13	rob(14;15)(q10;q10)	rob(15;15)(q10;q10)						-21, -21	-22
	42	XX				t(4;22)(q11;q10)			t(7;12)(q36;q24.1), t(7;17)(q36;?)					t(12;13)(q24.1;q10)	-13	-14, t(14;15)(q10;q10)	rob(15;15)(q10;q10)		t(17;21)(q11.1;q?), t(17;21)(q11.1;q?)		t(19;21)(q11.2-13.1;q?), t(19;21)(q11.2-13.1;q?)		-21, -21	-22
	42	XX				t(4;22)(q11;q10)			t(7;12)(q36;q24.1), der(7)t(7;14)(q?;q12-21)t(14;17)(q32;?)					t(12;13)(q24.1;q10)	-13	rob(t(14;17)(q24;?);t(14;17)(q24;?))	rob(15;15)(q10;q10)		t(17;?)(q11.1;?), t(17;?)(q11.1;?)				-21, -21	-22
	42	XX				t(4;22)(q11;q10)			t(7;12)(q36;q24.1), t(7;17)(q36;?), t(7;17)(q36;?)					t(12;13)(q24.1;q10)	-13	-14, -14	rob(15;15)(q10;q10)		t(17;21)(q11.1;q?), t(17;21)(q11.1;q?)		t(19;21)(q11.2-13.1;q?)		-21, -21	-22
	42	XX				t(4;22)(q11;q10)			t(7;12)(q36;q24.1), der(7)t(7;14)(q?;q12-21)t(14;17)(q32;?)					t(12;13)(q24.1;q10)	-13	-14, t(14;15)(q10;q10)	rob(15;15)(q10;q10)		t(17;21)(q11.1;q?), t(17;21)(q11.1;q?)		t(19;21)(q11.2-13.1;q?)		-21, -21	-22
	42	XX				t(4;22)(q11;q10)			t(7;12)(q36;q24.1), der(7)t(7;14)(q?;q12-21)t(10;14)(?;q32)					t(12;13)(q24.1;q10)	-13	-14, t(14;15)(q10;q10)	rob(15;15)(q10;q10)						-21, -21	-22
	42	XX	del(1)(p10 or q10)			t(4;22)(q11;q10)			t(7;12)(q36;q24.1), der(7)t(7;14)(q?;q12-21)t(14;17)(q32;?)					t(12;13)(q24.1;q10)	-13	-14, t(14;15)(q10;q10)	rob(15;15)(q10;q10)		t(17;21)(q11.1;q?), t(17;21)(q11.1;q?)				-21, -21	-22
	42	XX				t(4;22)(q11;q10)			t(2;7)(?;q?), t(7;10)(q?;?)					t(12;13)(q24.1;q10)	-13	rob(14,14)(q10;q10)	rob(15;15)(q10;q10)						-21, -21	-22
	40	XX				t(4;22)(q11;q10)			-7, t(7;12)(q36;q24.1), der(7)t(7;14)(q?;q12-21)t(14;17)(q32;?), der(7)t(7;14)(q?;q12-21)t(14;17)(q32;?)	-8				t(12;13)(q24.1;q10)	-13	rob(14,14)(q10;q10)	rob(15;15)(q10;q10)		t(17;21)(q11.1;q?), t(17;21)(q11.1;q?)	-18			-21, -21	-22
	42	XX				t(4;22)(q11;q10)			t(7;12)(q36;q24.1), der(7)t(7;14)(p11;q10)t(14;17)(q32;?)					t(12;13)(q24.1;q10)	-13	-14, t(14;17)(q32;?)	rob(15;15)(q10;q10)		t(17;?)(q11.1;?), t(17;?)(q11.1;?)				-21, -21	-22
	42	XX				t(4;22)(q11;q10)			t(7;12)(q36;q24.1), der(7)t(7;14)(p11;q10)t(14;17)(q32;?)					t(12;13)(q24.1;q10)	-13	rob(14;14)(q10;q10)	rob(15;15)(q10;q10)		t(17;?)(q11.1;?), t(17;?)(q11.1;?)				-21, -21	-22
	41	XX				-4			t(7;12)(q36;q24.1), der(7)t(7;14)(p11;q10)t(14;17)(q32;?)	trc(22;4;8)(10;p11q35;p?)				t(12;13)(q24.1;q10)	-13	rob(t(14;17)(q24;?);t(14;17)(q24;?))	rob(15;15)(q10;q10)		t(17;21)(q11.1;q?), t(17;21)(q11.1;q?)		t(19;21)(q11.2-13.1;q?), t(19;21)(q11.2-13.1;q?)		-21, -21	-22
	42	XX				t(4;22)(q11;q10)			t(7;12)(q36;q24.1), t(7;17)(q36;?), der(7)t(7;15)(p?;q10)t(7;17)(q36;?)					t(12;13)(q24.1;q10)	-13	-14, -14	rob(15;15)(q10;q10)		t(9;17)(?;q?), t(9;17)(?;q?)		t(19;21)(q11.2-13.1;q?)		-21, -21	-22
	42	XX				t(4;22)(q11;q10)			t(7;12)(q36;q24.1), der(7)t(7;14)(q?;q12-21)t(14;17)(q32;?)					t(12;13)(q24.1;q10)	-13	-14, t(14;15)(q10;q10)	rob(15;15)(q10;q10)		t(17;21)(q11.1;q?), t(17;21)(q11.1;q?)		t(19;21)(q11.2-13.1;q?), t(19;21)(q11.2-13.1;q?)		-21, -21	-22
	42	XX				t(4;22)(q11;q10)			t(7;12)(q36;q24.1), t(7;17)(q?;?)					t(12;13)(q24.1;q10)	-13	-14, t(14;15)(q10;q10)	rob(15;15)(q10;q10)		t(17;21)(q11.1;q?), t(17;21)(q11.1;q?)				-21, -21	-22
	42	XX				t(4;22)(q11;q10)			t(7;12)(q36;q24.1), der(7)t(7;14)(q?;q12-21)t(14;17)(q32;?)					t(12;13)(q24.1;q10)	-13	-14, t(14;15)(q10;q10)	rob(15;15)(q10;q10)		t(17;?)(q11.1;?), t(17;?)(q11.1;?)				-21, -21	-22
	42	XX				t(4;22)(q11;q10)			t(7;12)(q36;q24.1), der(7)t(7;14)(q?;q12-21)t(14;17)(q32;?)					t(12;13)(q24.1;q10)	-13	-14, t(14;15)(q10;q10)	rob(15;15)(q10;q10)		t(17;21)(q11.1;q?), t(17;21)(q11.1;q?)				-21, -21	-22
	42	XX				t(4;22)(q11;q10)			t(7;12)(q36;q24.1), der(7)t(7;14)(q?;q12-21)t(14;17)(q32;?)					t(12;13)(q24.1;q10), t(12;13)(q24.1;q10)	-13	-14, t(14;15)(q10;q10)	rob(15;15)(q10;q10)						-21, -21	-22
	76	XXXX		+2	+3	t(4;22)(q11;q10)	+5	+6	t(7;12)(q36;q24.1), t(7;12)(q36;q24.1), der(7)t(7;14)(q?;q12-21)t(14;17)(q32;?), der(7)t(7;14)(q?;q12-21)t(14;17)(q32;?)	+8	+9		+11	t(12;13)(q24.1;q10)	-13	-14, -14	rob(15;15)(q10;q10), rob(15;15)(q10;q10)		t(17;?)(q11.1;?), t(17;?)(q11.1;?), t(17;?)(q11.1;?), t(17;?)(q11.1;?)		19	+20	-21, -21	-22	Most cels of line IC and SUB Q habor t(4,22),extra copy of abnornal chr 7 (like t(7,12), der(7)...), t(12,13), t(14,17), rob(14,14), rob(15,15), t(17,21), and t(19,21).
																									we didn't see many triploids or tetraploids, total less than 10% of analyzed metaphases.
